# In-host evolution of classic to convergent *Klebsiella pneumoniae* sequence type 147 isolates and impact of associated capsular changes on different morphotypes

**DOI:** 10.1101/2024.02.13.580130

**Authors:** Katharina Sydow, Eyüp Doğan, Michael Schwabe, Stefan E. Heiden, Muhammad Moman Khan, Justus U. Müller, Jürgen A. Bohnert, Daniel Baecker, Rabea Schlüter, Peter Schierack, Elias Eger, Evgeny A. Idelevich, Karsten Becker, Katharina Schaufler

**Author notes:** Corresponding author; Helmholtz Institute for One Health, c/o University Medicine Greifswald, Epidemiology and Ecology of Antimicrobial Resistance, Fleischmannstraße 42, 17489 Greifswald, Germany. These authors contributed equally (Karsten Becker, Katharina Schaufler). **Abbreviations** g/d grey and dry; referring to the colony morphotype on blood agar.

## Abstract

*Klebsiella pneumoniae*, an important opportunistic pathogen, has long been categorized into two distinct pathotypes: the often multidrug-resistant classic (cKp) and the highly virulent hypervirulent (hvKp). However, a recent global trend has witnessed the emergence of convergent strains, seamlessly combining antimicrobial resistance with hypervirulence. Our study delved into a series of *K. pneumoniae* isolates sourced from the same patient, all belonging to the international, high-risk clonal lineage of sequence type 147. As reported in a previous study, these isolates exhibited diverse morphotypes on blood agar, ranging from small white to normal-sized white, grey, or grey and dry (g/d) colonies.

Through an interplay of omics and phenotypic experiments, we unraveled the intricate mechanisms governing these distinct colony morphologies and their implications on bacterial virulence and resilience. While the earlier isolates demonstrated modest levels of resistance and virulence, their later counterparts showed significantly heightened levels, attributed to the acquisition of additional plasmids. Bioinformatics analysis unveiled a chromosomal insertion of a hybrid plasmid in one isolate, marking an unprecedented in-host microevolution from the classic to the convergent pathotype.

All morphotypes exhibited positive insertion sequences around or within the K loci, with the grey or g/d phenotypes arising from impaired K loci. Despite lower serum resistance, these morphotypes demonstrated superior adhesion to human epithelial cells. Interestingly, while capsule-deficient strains are conventionally associated with decreased virulence, our isolates displayed high mortality rates in the *Galleria mellonella* infection model.

In conclusion, our findings not only provide unprecedented insights into in-host microevolution within a patient, transitioning from the classic to the convergent pathotype, but also contribute significantly to the understanding of the diverse morphotypes exhibited by *K. pneumoniae*.
