## Supplementary table for "In-host evolution of classic to convergent *Klebsiella pneumoniae* sequence type 147 isolates and impact of associated capsular changes on different morphotypes"

### Sheet: Table S1
Supplementary table S1: Results of whole-genome sequencing concerning sequence type, virulence and resistance scores, K and O loci and plasmids
Short name	Name	Kleborate				Kaptive K locus					Kaptive O locus		Kleborate	PlasmidFinder
		Species	ST	Virulence_score	Resistance_score	Best match locus	Best match type	Coverage	Identity	Expected genes in locus	Best match locus	Best match type	K_locus_missing_genes	NUM_FOUND	Col(MG828)_1	Col(pHAD28)_1	IncFIA(HI1)_1	IncFIB(pKPHS1)_1	IncFIB(pQil)_1	IncFII(pKP91)_1	IncHI1B(pNDM-MAR)_1	IncR_1
1A	PBIO4684	Klebsiella pneumoniae	ST147	1	0	KL64	K64	1	0.9999	24 / 24 (100%)	O1/O2v1	O2a		3	100.00 (93.51)	100.00 (92.37)	.	100.00 (95.54)	.	.	.	.
1B	PBIO4685	Klebsiella pneumoniae	ST147	1	0	KL64	K64	1	0.9999	23 / 24 (95.8%)	O1/O2v1	O2a	KL64_12_wcoT	3	100.00 (93.51)	100.00 (92.37)	.	100.00 (95.54)	.	.	.	.
2A	PBIO4686	Klebsiella pneumoniae	ST147	4	2	KL64	K64	1	0.9999	24 / 24 (100%)	O1/O2v1	O2a		8	100.00 (93.51)	100.00 (92.37)	100.00 (97.17)	100.00 (95.54)	100.00 (100.00)	100.00 (88.28)	100.00 (99.83)	100.00 (100.00)
2B	PBIO4687	Klebsiella pneumoniae	ST147	1	0	KL64	K64	0.8625	0.9999	20 / 24 (83.3%)	O1/O2v1	O2a	KL64_03_wzi,KL64_04_wza,KL64_05_wzb,KL64_06_wzc	6	100.00 (93.51)	100.00 (92.37)	100.00 (97.17)	100.00 (95.54)	.	100.00 (88.28)	.	100.00 (100.00)
3A	PBIO4688	Klebsiella pneumoniae	ST147	4	2	KL64	K64	1	0.9999	24 / 24 (100%)	O1/O2v1	O2a		8	100.00 (93.51)	100.00 (92.37)	100.00 (97.17)	100.00 (95.54)	100.00 (100.00)	100.00 (88.28)	100.00 (99.83)	100.00 (100.00)
3B	PBIO4689	Klebsiella pneumoniae	ST147	4	2	KL64	K64	0.8924	0.9999	22 / 24 (91.7%)	O1/O2v1	O2a	KL64_03_wzi,KL64_04_wza	8	100.00 (93.51)	100.00 (92.37)	100.00 (97.17)	100.00 (95.54)	100.00 (100.00)	100.00 (88.28)	100.00 (99.83)	100.00 (100.00)
4A	PBIO4690	Klebsiella pneumoniae	ST147	4	2	KL64	K64	1	0.9999	24 / 24 (100%)	O1/O2v1	O2a		8	100.00 (93.51)	100.00 (92.37)	100.00 (97.17)	100.00 (95.54)	100.00 (100.00)	100.00 (88.28)	100.00 (99.83)	100.00 (100.00)
4B	PBIO4691	Klebsiella pneumoniae	ST147	4	2	KL64	K64	1	0.9999	24 / 24 (100%)	O1/O2v1	O2a		8	96.18 (94.44)	100.00 (92.37)	100.00 (97.17)	100.00 (95.54)	100.00 (100.00)	100.00 (88.28)	100.00 (99.83)	100.00 (100.00)
4C	PBIO4692	Klebsiella pneumoniae	ST147	4	2	KL64	K64	1	0.9999	23 / 24 (95.8%)	O1/O2v1	O2a	KL64_16_wcaJ	8	100.00 (93.51)	100.00 (92.37)	100.00 (97.17)	100.00 (95.54)	100.00 (100.00)	100.00 (88.28)	100.00 (99.83)	100.00 (100.00)
4D	PBIO4693	Klebsiella pneumoniae	ST147	4	2	KL107	unknown (KL107)	0.2331	0.8445	2 / 16 (12.5%)	O1/O2v1	O2a	KL107_03_wzi,KL107_04_wza,KL107_05_wzb,KL107_06_wzc,KL107_07_wbaP,KL107_08,KL107_09,KL107_10,KL107_11_gnd,KL107_12,KL107_13,KL107_14,KL107_15,KL107_16_ugd	8	100.00 (93.51)	100.00 (92.37)	100.00 (97.17)	100.00 (95.54)	100.00 (100.00)	100.00 (88.28)	100.00 (99.83)	100.00 (100.00)
5A	PBIO4694	Klebsiella pneumoniae	ST147	4	2	KL64	K64	1	0.9999	24 / 24 (100%)	O1/O2v1	O2a		8	100.00 (93.51)	100.00 (92.37)	100.00 (97.17)	100.00 (95.54)	100.00 (100.00)	100.00 (88.28)	100.00 (99.83)	100.00 (100.00)
5B	PBIO4695	Klebsiella pneumoniae	ST147	4	2	KL64	K64	1	0.9999	24 / 24 (100%)	O1/O2v1	O2a		8	100.00 (93.51)	100.00 (92.37)	100.00 (97.17)	100.00 (95.54)	100.00 (100.00)	100.00 (88.28)	100.00 (99.83)	100.00 (100.00)
5C	PBIO4696	Klebsiella pneumoniae	ST147	4	2	KL64	K64	0.6525	0.9999	16 / 24 (66.7%)	O1/O2v1	O2a	KL64_03_wzi,KL64_04_wza,KL64_05_wzb,KL64_06_wzc,KL64_07_wzx,KL64_08_wcoV,KL64_09,KL64_10_wzy	8	100.00 (93.51)	100.00 (92.37)	100.00 (97.17)	100.00 (95.54)	100.00 (100.00)	100.00 (88.28)	100.00 (99.83)	100.00 (100.00)
5D	PBIO4697	Klebsiella pneumoniae	ST147	4	2	KL64	K64	0.6525	0.9999	16 / 24 (66.7%)	O1/O2v1	O2a	KL64_03_wzi,KL64_04_wza,KL64_05_wzb,KL64_06_wzc,KL64_07_wzx,KL64_08_wcoV,KL64_09,KL64_10_wzy	8	100.00 (93.51)	100.00 (92.37)	100.00 (97.17)	100.00 (95.54)	100.00 (100.00)	100.00 (88.28)	100.00 (99.83)	100.00 (100.00)

### Sheet: Table S2
Supplementary table S3: Detected virulence factors according to VFDB
Short name		1A	1B	2A	2B	3A	3B	4A	4B	4C	4D	5A	5B	5C	5D
Name		PBIO4684	PBIO4685	PBIO4686	PBIO4687	PBIO4688	PBIO4689	PBIO4690	PBIO4691	PBIO4692	PBIO4693	PBIO4694	PBIO4695	PBIO4696	PBIO4697
#FILE		00_PBIO4684_ABR_vfdb.tsv	00_PBIO4685_ABR_vfdb.tsv	00_PBIO4686_ABR_vfdb.tsv	00_PBIO4687_ABR_vfdb.tsv	00_PBIO4688_ABR_vfdb.tsv	00_PBIO4689_ABR_vfdb.tsv	00_PBIO4690_ABR_vfdb.tsv	00_PBIO4691_ABR_vfdb.tsv	00_PBIO4692_ABR_vfdb.tsv	00_PBIO4693_ABR_vfdb.tsv	00_PBIO4694_ABR_vfdb.tsv	00_PBIO4695_ABR_vfdb.tsv	00_PBIO4696_ABR_vfdb.tsv	00_PBIO4697_ABR_vfdb.tsv
NUM_FOUND		80	80	85	78	85	83	85	85	85	79	84	85	83	83
Genes	Category
acrA	Antimicrobial activity/Competitive advantage	100.00 (99.75)	100.00 (99.75)	100.00 (99.75)	100.00 (99.75)	100.00 (99.75)	100.00 (99.75)	100.00 (99.75)	100.00 (99.75)	100.00 (99.75)	100.00 (99.75)	100.00 (99.75)	100.00 (99.75)	100.00 (99.75)	100.00 (99.75)
acrB	Antimicrobial activity/Competitive advantage	100.00 (99.75)	100.00 (99.75)	100.00 (99.75)	100.00 (99.75)	100.00 (99.75)	100.00 (99.75)	100.00 (99.75)	100.00 (99.75)	100.00 (99.75)	100.00 (99.75)	100.00 (99.75)	100.00 (99.75)	100.00 (99.75)	100.00 (99.75)
clpV/tssH	Effector delivery system	100.00 (98.80)	100.00 (98.80)	100.00 (98.80)	100.00 (98.80)	100.00 (98.80)	100.00 (98.80)	100.00 (98.80)	100.00 (98.80)	100.00 (98.80)	100.00 (98.80)	100.00 (98.80)	100.00 (98.80)	100.00 (98.80)	100.00 (98.80)
dotU/tssL	Effector delivery system	100.00 (99.56)	100.00 (99.56)	100.00 (99.56)	100.00 (99.56)	100.00 (99.56)	100.00 (99.56)	100.00 (99.56)	100.00 (99.56)	100.00 (99.56)	100.00 (99.56)	100.00 (99.56)	100.00 (99.56)	100.00 (99.56)	100.00 (99.56)
entA	Nutritional/Metabolic factor	100.00 (96.39)	100.00 (96.39)	100.00 (96.39)	100.00 (96.39)	100.00 (96.39)	100.00 (96.39)	100.00 (96.39)	100.00 (96.39)	100.00 (96.39)	100.00 (96.39)	100.00 (96.39)	100.00 (96.39)	100.00 (96.39)	100.00 (96.39)
entB	Nutritional/Metabolic factor	100.00 (99.06)	100.00 (99.06)	100.00 (99.06)	100.00 (99.06)	100.00 (99.06)	100.00 (99.06)	100.00 (99.06)	100.00 (99.06)	100.00 (99.06)	100.00 (99.06)	100.00 (99.06)	100.00 (99.06)	100.00 (99.06)	100.00 (99.06)
entC	Nutritional/Metabolic factor	100.00 (99.41)	100.00 (99.41)	100.00 (99.41)	100.00 (99.41)	100.00 (99.41)	100.00 (99.41)	100.00 (99.41)	100.00 (99.41)	100.00 (99.41)	100.00 (99.41)	100.00 (99.41)	100.00 (99.41)	100.00 (99.41)	100.00 (99.41)
entE	Nutritional/Metabolic factor	100.00 (98.57)	100.00 (98.57)	100.00 (98.57)	100.00 (98.57)	100.00 (98.57)	100.00 (98.57)	100.00 (98.57)	100.00 (98.57)	100.00 (98.57)	100.00 (98.57)	100.00 (98.57)	100.00 (98.57)	100.00 (98.57)	100.00 (98.57)
entF	Nutritional/Metabolic factor	100.00 (98.97)	100.00 (98.97)	100.00 (98.97)	100.00 (98.97)	100.00 (98.97)	100.00 (98.97)	100.00 (98.97)	100.00 (98.97)	100.00 (98.97)	100.00 (98.97)	100.00 (98.97)	100.00 (98.97)	100.00 (98.97)	100.00 (98.97)
entS	Nutritional/Metabolic factor	100.00 (99.28)	100.00 (99.28)	100.00 (99.28)	100.00 (99.28)	100.00 (99.28)	100.00 (99.28)	100.00 (99.28)	100.00 (99.28)	100.00 (99.28)	100.00 (99.28)	100.00 (99.28)	100.00 (99.28)	100.00 (99.28)	100.00 (99.28)
fepA	Nutritional/Metabolic factor	100.00 (99.69)	100.00 (99.69)	100.00 (99.69)	100.00 (99.69)	100.00 (99.69)	100.00 (99.69)	100.00 (99.69)	100.00 (99.69)	100.00 (99.69)	100.00 (99.69)	100.00 (99.69)	100.00 (99.69)	100.00 (99.69)	100.00 (99.69)
fepB	Nutritional/Metabolic factor	100.00 (99.06)	100.00 (99.06)	100.00 (99.06)	100.00 (99.06)	100.00 (99.06)	100.00 (99.06)	100.00 (99.06)	100.00 (99.06)	100.00 (99.06)	100.00 (99.06)	100.00 (99.06)	100.00 (99.06)	100.00 (99.06)	100.00 (99.06)
fepC	Nutritional/Metabolic factor	100.00 (99.50)	100.00 (99.50)	100.00 (99.50)	100.00 (99.50)	100.00 (99.50)	100.00 (99.50)	100.00 (99.50)	100.00 (99.50)	100.00 (99.50)	100.00 (99.50)	100.00 (99.50)	100.00 (99.50)	100.00 (99.50)	100.00 (99.50)
fepD	Nutritional/Metabolic factor	100.00 (100.00)	100.00 (100.00)	100.00 (100.00)	100.00 (100.00)	100.00 (100.00)	100.00 (100.00)	100.00 (100.00)	100.00 (100.00)	100.00 (100.00)	100.00 (100.00)	100.00 (100.00)	100.00 (100.00)	100.00 (100.00)	100.00 (100.00)
fepG	Nutritional/Metabolic factor	100.00 (98.99)	100.00 (98.99)	100.00 (98.99)	100.00 (98.99)	100.00 (98.99)	100.00 (98.99)	100.00 (98.99)	100.00 (98.99)	100.00 (98.99)	100.00 (98.99)	100.00 (98.99)	100.00 (98.99)	100.00 (98.99)	100.00 (98.99)
fes	Nutritional/Metabolic factor	100.00 (99.26)	100.00 (99.26)	100.00 (99.26)	100.00 (99.26)	100.00 (99.26)	100.00 (99.26)	100.00 (99.26)	100.00 (99.26)	100.00 (99.26)	100.00 (99.26)	100.00 (99.26)	100.00 (99.26)	100.00 (99.26)	100.00 (99.26)
fimA	Adherence	100.00 (99.45)	100.00 (99.45)	100.00 (99.45)	100.00 (99.45)	100.00 (99.45)	100.00 (99.45)	100.00 (99.45)	100.00 (99.45)	100.00 (99.45)	100.00 (99.45)	100.00 (99.45)	100.00 (99.45)	100.00 (99.45)	100.00 (99.45)
fimB	Adherence	100.00 (99.17)	100.00 (99.17)	100.00 (99.17)	100.00 (99.17)	100.00 (99.17)	100.00 (99.17)	100.00 (99.17)	100.00 (99.17)	100.00 (99.17)	100.00 (99.17)	100.00 (99.17)	100.00 (99.17)	100.00 (99.17)	100.00 (99.17)
fimC	Adherence	100.00 (99.72)	100.00 (99.72)	100.00 (99.72)	100.00 (99.72)	100.00 (99.72)	100.00 (99.72)	100.00 (99.72)	100.00 (99.72)	100.00 (99.72)	100.00 (99.72)	100.00 (99.72)	100.00 (99.72)	100.00 (99.72)	100.00 (99.72)
fimD	Adherence	100.00 (99.58)	100.00 (99.58)	100.00 (99.58)	100.00 (99.58)	100.00 (99.58)	100.00 (99.58)	100.00 (99.58)	100.00 (99.58)	100.00 (99.58)	100.00 (99.58)	100.00 (99.58)	100.00 (99.58)	100.00 (99.58)	100.00 (99.58)
fimE	Adherence	100.00 (99.34)	100.00 (99.34)	100.00 (99.34)	100.00 (99.34)	100.00 (99.34)	100.00 (99.34)	100.00 (99.34)	100.00 (99.34)	100.00 (99.34)	100.00 (99.34)	100.00 (99.34)	100.00 (99.34)	100.00 (99.34)	100.00 (99.34)
fimF	Adherence	100.00 (99.05)	100.00 (99.05)	100.00 (99.05)	100.00 (99.05)	100.00 (99.05)	100.00 (99.05)	100.00 (99.05)	100.00 (99.05)	100.00 (99.05)	100.00 (99.05)	100.00 (99.05)	100.00 (99.05)	100.00 (99.05)	100.00 (99.05)
fimG	Adherence	100.00 (99.38)	100.00 (99.38)	100.00 (99.38)	100.00 (99.38)	100.00 (99.38)	100.00 (99.38)	100.00 (99.38)	100.00 (99.38)	100.00 (99.38)	100.00 (99.38)	100.00 (99.38)	100.00 (99.38)	100.00 (99.38)	100.00 (99.38)
fimH	Adherence	100.00 (99.23)	100.00 (99.23)	100.00 (99.23)	100.00 (99.23)	100.00 (99.23)	100.00 (99.23)	100.00 (99.23)	100.00 (99.23)	100.00 (99.23)	100.00 (99.23)	100.00 (99.23)	100.00 (99.23)	100.00 (99.23)	100.00 (99.23)
fimI	Adherence	100.00 (99.07)	100.00 (99.07)	100.00 (99.07)	100.00 (99.07)	100.00 (99.07)	100.00 (99.07)	100.00 (99.07)	100.00 (99.07)	100.00 (99.07)	100.00 (99.07)	100.00 (99.07)	100.00 (99.07)	100.00 (99.07)	100.00 (99.07)
fimK	Adherence	100.00 (99.08)	100.00 (99.08)	100.00 (99.08)	100.00 (99.08)	100.00 (99.08)	100.00 (99.08)	100.00 (99.08)	100.00 (99.08)	100.00 (99.08)	100.00 (99.08)	100.00 (99.08)	100.00 (99.08)	100.00 (99.08)	100.00 (99.08)
fur	Regulation	96.47 (83.98)	96.47 (83.98)	96.47 (83.98)	96.47 (83.98)	96.47 (83.98)	96.47 (83.98)	96.47 (83.98)	96.47 (83.98)	96.47 (83.98)	96.47 (83.98)	96.47 (83.98)	96.47 (83.98)	96.47 (83.98)	96.47 (83.98)
fyuA/psn	Nutritional/Metabolic factor	100.00 (99.90)	100.00 (99.90)	100.00 (99.90)	100.00 (99.90)	100.00 (99.90)	100.00 (99.90)	100.00 (99.90)	100.00 (99.90)	100.00 (99.90)	100.00 (99.90)	100.00 (99.90)	100.00 (99.90)	100.00 (99.90)	100.00 (99.90)
galF	Immune modulation	100.00 (98.77)	100.00 (98.77)	100.00 (98.77)	100.00 (98.77)	100.00 (98.77)	100.00 (98.77)	100.00 (98.77)	100.00 (98.77)	100.00 (98.77)	100.00 (98.77)	100.00 (98.77)	100.00 (98.77)	100.00 (98.77)	100.00 (98.77)
gndA	Immune modulation	100.00 (97.09)	100.00 (97.09)	100.00 (97.09)	100.00 (97.09)	100.00 (97.09)	100.00 (97.09)	100.00 (97.09)	100.00 (97.09)	100.00 (97.09)	.	100.00 (97.09)	100.00 (97.09)	100.00 (97.09)	100.00 (97.09)
hcp/tssD	Effector delivery system	100.00 (99.39)	100.00 (99.39)	100.00 (99.39)	100.00 (99.39)	100.00 (99.39)	100.00 (99.39)	100.00 (99.39)	100.00 (99.39)	100.00 (99.39)	100.00 (99.39)	100.00 (99.39)	100.00 (99.39)	100.00 (99.39)	100.00 (99.39)
icmF/tssM	Effector delivery system	89.12 (98.96)	89.12 (98.96)	89.12 (98.96)	89.12 (98.96)	89.12 (98.96)	89.12 (98.96)	89.12 (98.96)	89.12 (98.96)	89.12 (98.96)	89.12 (98.96)	89.12 (98.96)	89.12 (98.96)	89.12 (98.96)	89.12 (98.96)
iroE	Nutritional/Metabolic factor	100.00 (98.83)	100.00 (98.83)	100.00 (98.83)	100.00 (98.83)	100.00 (98.83)	100.00 (98.83)	100.00 (98.83)	100.00 (98.83)	100.00 (98.83)	100.00 (98.83)	100.00 (98.83)	100.00 (98.83)	100.00 (98.83)	100.00 (98.83)
irp1	Nutritional/Metabolic factor	100.00 (99.85)	100.00 (99.85)	100.00 (99.85)	100.00 (99.85)	100.00 (99.85)	100.00 (99.85)	100.00 (99.85)	100.00 (99.85)	100.00 (99.85)	100.00 (99.85)	100.00 (99.85)	100.00 (99.85)	100.00 (99.85)	100.00 (99.85)
irp2	Nutritional/Metabolic factor	100.00 (99.79)	100.00 (99.79)	100.00 (99.79)	100.00 (99.79)	100.00 (99.79)	100.00 (99.79)	100.00 (99.79)	100.00 (99.79)	100.00 (99.79)	100.00 (99.79)	100.00 (99.79)	100.00 (99.79)	100.00 (99.79)	100.00 (99.79)
iucA	Nutritional/Metabolic factor	.	.	100.00 (99.94)	.	100.00 (99.94)	100.00 (99.94)	100.00 (99.94)	100.00 (99.94)	100.00 (99.94)	100.00 (99.94)	100.00 (99.94)	100.00 (99.94)	100.00 (99.94)	100.00 (99.94)
iucB	Nutritional/Metabolic factor	.	.	100.00 (100.00)	.	100.00 (100.00)	100.00 (100.00)	100.00 (100.00)	100.00 (100.00)	100.00 (100.00)	100.00 (100.00)	100.00 (100.00)	100.00 (100.00)	100.00 (100.00)	100.00 (100.00)
iucC	Nutritional/Metabolic factor	.	.	100.00 (100.00)	.	100.00 (100.00)	100.00 (100.00)	100.00 (100.00)	100.00 (100.00)	100.00 (100.00)	100.00 (100.00)	100.00 (100.00)	100.00 (100.00)	100.00 (100.00)	100.00 (100.00)
iucD	Nutritional/Metabolic factor	.	.	100.00 (100.00)	.	100.00 (100.00)	100.00 (100.00)	100.00 (100.00)	100.00 (100.00)	100.00 (100.00)	100.00 (100.00)	100.00 (100.00)	100.00 (100.00)	100.00 (100.00)	100.00 (100.00)
iutA	Nutritional/Metabolic factor	100.00 (99.45)	100.00 (99.45)	100.00 (99.45);100.00 (100.00)	100.00 (99.45)	100.00 (99.45);100.00 (100.00)	100.00 (99.45);100.00 (100.00)	100.00 (100.00);100.00 (99.45)	100.00 (99.45);100.00 (100.00)	100.00 (99.45);100.00 (100.00)	100.00 (99.45);100.00 (100.00)	100.00 (99.45);100.00 (100.00)	100.00 (99.45);100.00 (100.00)	100.00 (99.45);100.00 (100.00)	100.00 (99.45);100.00 (100.00)
KP1_RS17225		99.48 (96.83)	99.48 (96.83)	99.48 (96.83)	99.48 (96.83)	99.48 (96.83)	99.48 (96.83)	99.48 (96.83)	99.48 (96.83)	99.48 (96.83)	99.48 (96.83)	99.48 (96.83)	99.48 (96.83)	99.48 (96.83)	99.48 (96.83)
KP1_RS17230		100.00 (97.65)	100.00 (97.65)	100.00 (97.65)	100.00 (97.65)	100.00 (97.65)	100.00 (97.65)	100.00 (97.65)	100.00 (97.65)	100.00 (97.65)	100.00 (97.65)	100.00 (97.65)	100.00 (97.65)	100.00 (97.65)	100.00 (97.65)
KP1_RS17240		97.73 (98.11)	97.73 (98.11)	100.00 (98.15)	100.00 (98.15)	100.00 (98.15)	100.00 (98.15)	100.00 (98.15)	100.00 (98.15)	100.00 (98.15)	100.00 (98.15)	100.00 (98.15)	100.00 (98.15)	100.00 (98.15)	100.00 (98.15)
KP1_RS17280		100.00 (98.09)	100.00 (98.09)	100.00 (98.09)	100.00 (98.09)	100.00 (98.09)	100.00 (98.09)	100.00 (98.09)	100.00 (98.09)	100.00 (98.09)	.	100.00 (98.09)	100.00 (98.09)	100.00 (98.09)	100.00 (98.09)
KP1_RS17340		98.06 (80.75)	98.06 (80.75)	98.06 (80.75)	.	98.06 (80.75)	.	98.06 (80.75)	98.06 (80.75)	98.06 (80.75)	.	98.06 (80.75)	98.06 (80.75)	.	.
KP1_RS17345		100.00 (85.98)	100.00 (85.98)	100.00 (85.98)	.	100.00 (85.98)	.	100.00 (85.98)	100.00 (85.98)	100.00 (85.98)	.	100.00 (85.98)	100.00 (85.98)	.	.
KP1_RS17355		99.68 (90.16)	99.68 (90.16)	99.68 (90.16)	99.68 (90.16)	99.68 (90.16)	99.68 (90.16)	99.68 (90.16)	99.68 (90.16)	99.68 (90.16)	99.68 (90.16)	99.68 (90.16)	99.68 (90.16)	99.68 (90.16)	99.68 (90.16)
mrkA	Biofilm	100.00 (99.67)	100.00 (99.67)	100.00 (99.67)	100.00 (99.67)	100.00 (99.67)	100.00 (99.67)	100.00 (99.67)	100.00 (99.67)	100.00 (99.67)	100.00 (99.67)	100.00 (99.67)	100.00 (99.67)	100.00 (99.67)	100.00 (99.67)
mrkB	Biofilm	100.00 (99.72)	100.00 (99.72)	100.00 (99.72)	100.00 (99.72)	100.00 (99.72)	100.00 (99.72)	100.00 (99.72)	100.00 (99.72)	100.00 (99.72)	100.00 (99.72)	100.00 (99.72)	100.00 (99.72)	100.00 (99.72)	100.00 (99.72)
mrkC	Biofilm	100.00 (99.84)	100.00 (99.84)	100.00 (99.84)	100.00 (99.84)	100.00 (99.84)	100.00 (99.84)	100.00 (99.84)	100.00 (99.84)	100.00 (99.84)	100.00 (99.84)	100.00 (99.84)	100.00 (99.84)	100.00 (99.84)	100.00 (99.84)
mrkD	Biofilm	100.00 (99.90)	100.00 (99.90)	100.00 (99.90)	100.00 (99.90)	100.00 (99.90)	100.00 (99.90)	100.00 (99.90)	100.00 (99.90)	100.00 (99.90)	100.00 (99.90)	100.00 (99.90)	100.00 (99.90)	100.00 (99.90)	100.00 (99.90)
mrkF	Biofilm	100.00 (99.84)	100.00 (99.84)	100.00 (99.84)	100.00 (99.84)	100.00 (99.84)	100.00 (99.84)	100.00 (99.84)	100.00 (99.84)	100.00 (99.84)	100.00 (99.84)	100.00 (99.84)	100.00 (99.84)	100.00 (99.84)	100.00 (99.84)
mrkH	Biofilm	100.00 (99.72)	100.00 (99.72)	100.00 (99.72)	100.00 (99.72)	100.00 (99.72)	100.00 (99.72)	100.00 (99.72)	100.00 (99.72)	100.00 (99.72)	100.00 (99.72)	100.00 (99.72)	100.00 (99.72)	100.00 (99.72)	100.00 (99.72)
mrkI	Biofilm	100.00 (99.13)	100.00 (99.13)	100.00 (99.13)	100.00 (99.13)	100.00 (99.13)	100.00 (99.13)	100.00 (99.13)	100.00 (99.13)	100.00 (99.13)	100.00 (99.13)	100.00 (99.13)	100.00 (99.13)	100.00 (99.13)	100.00 (99.13)
mrkJ	Biofilm	100.00 (99.72)	100.00 (99.72)	100.00 (99.72)	100.00 (99.72)	100.00 (99.72)	100.00 (99.72)	100.00 (99.72)	100.00 (99.72)	100.00 (99.72)	100.00 (99.72)	100.00 (99.72)	100.00 (99.72)	100.00 (99.72)	100.00 (99.72)
ompA	Effector delivery system	100.00 (83.75);100.00 (99.00)	100.00 (83.75);100.00 (99.00)	100.00 (83.75);100.00 (99.00)	100.00 (83.75);100.00 (99.00)	100.00 (83.75);100.00 (99.00)	100.00 (83.75);100.00 (99.00)	100.00 (99.00);100.00 (83.75)	100.00 (83.75);100.00 (99.00)	100.00 (83.75);100.00 (99.00)	100.00 (83.75);100.00 (99.00)	100.00 (83.75);100.00 (99.00)	100.00 (83.75);100.00 (99.00)	100.00 (99.00);100.00 (83.75)	100.00 (83.75);100.00 (99.00)
rcsA	Regulation	100.00 (100.00)	100.00 (100.00)	100.00 (100.00)	100.00 (100.00)	100.00 (100.00)	100.00 (100.00)	100.00 (100.00)	100.00 (100.00)	100.00 (100.00)	100.00 (100.00)	100.00 (100.00)	100.00 (100.00)	100.00 (100.00)	100.00 (100.00)
rcsB	Regulation	100.00 (100.00)	100.00 (100.00)	100.00 (100.00)	100.00 (100.00)	100.00 (100.00)	100.00 (100.00)	100.00 (100.00)	100.00 (100.00)	100.00 (100.00)	100.00 (100.00)	100.00 (100.00)	100.00 (100.00)	100.00 (100.00)	100.00 (100.00)
rfbA	Immune modulation	100.00 (99.35)	100.00 (99.35)	100.00 (99.35)	100.00 (99.35)	100.00 (99.35)	100.00 (99.35)	100.00 (99.35)	100.00 (99.35)	100.00 (99.35)	100.00 (99.35)	100.00 (99.35)	100.00 (99.35)	100.00 (99.35)	100.00 (99.35)
rfbB	Immune modulation	100.00 (97.30)	100.00 (97.30)	100.00 (97.30)	100.00 (97.30)	100.00 (97.30)	100.00 (97.30)	100.00 (97.30)	100.00 (97.30)	100.00 (97.30)	100.00 (97.30)	100.00 (97.30)	100.00 (97.30)	100.00 (97.30)	100.00 (97.30)
rfbD	Immune modulation	100.00 (98.44)	100.00 (98.44)	100.00 (98.44)	100.00 (98.44)	100.00 (98.44)	100.00 (98.44)	100.00 (98.44)	100.00 (98.44)	100.00 (98.44)	100.00 (98.44)	100.00 (98.44)	100.00 (98.44)	100.00 (98.44)	100.00 (98.44)
rfbK1	Immune modulation	96.35 (98.79)	96.35 (98.79)	96.35 (98.79)	96.35 (98.79)	96.35 (98.79)	96.35 (98.79)	96.35 (98.79)	96.35 (98.79)	96.35 (98.79)	.	96.35 (98.79)	96.35 (98.79)	96.35 (98.79)	96.35 (98.79)
rmpA2	Regulation	.	.	99.84 (98.30)	.	99.84 (98.30)	99.84 (98.15)	99.84 (97.99)	99.84 (98.30)	99.84 (98.14)	99.84 (98.30)	.	99.84 (98.30)	99.84 (98.30)	99.84 (98.30)
rpoS	Regulation	99.80 (86.71)	99.80 (86.71)	99.80 (86.71)	99.80 (86.71)	99.80 (86.71)	99.80 (86.71)	99.80 (86.71)	99.80 (86.71)	99.80 (86.71)	99.80 (86.71)	99.80 (86.71)	99.80 (86.71)	99.80 (86.71)	99.80 (86.71)
sciN/tssJ	Effector delivery system	100.00 (100.00)	100.00 (100.00)	100.00 (100.00)	100.00 (100.00)	100.00 (100.00)	100.00 (100.00)	100.00 (100.00)	100.00 (100.00)	100.00 (100.00)	100.00 (100.00)	100.00 (100.00)	100.00 (100.00)	100.00 (100.00)	100.00 (100.00)
tssF	Effector delivery system	100.00 (99.20)	100.00 (99.20)	100.00 (99.20)	100.00 (99.20)	100.00 (99.20)	100.00 (99.20)	100.00 (99.20)	100.00 (99.20)	100.00 (99.20)	100.00 (99.20)	100.00 (99.20)	100.00 (99.20)	100.00 (99.20)	100.00 (99.20)
tssG	Effector delivery system	100.00 (99.54)	100.00 (99.54)	100.00 (99.54)	100.00 (99.54)	100.00 (99.54)	100.00 (99.54)	100.00 (99.54)	100.00 (99.54)	100.00 (99.54)	100.00 (99.54)	100.00 (99.54)	100.00 (99.54)	100.00 (99.54)	100.00 (99.54)
ugd	Immune modulation	100.00 (96.57)	100.00 (96.57)	100.00 (96.57)	100.00 (96.57)	100.00 (96.57)	100.00 (96.57)	100.00 (96.57)	100.00 (96.57)	100.00 (96.57)	.	100.00 (96.57)	100.00 (96.57)	100.00 (96.57)	100.00 (96.57)
vasE/tssK	Effector delivery system	100.00 (99.11)	100.00 (99.11)	100.00 (99.11)	100.00 (99.11)	100.00 (99.11)	100.00 (99.11)	100.00 (99.11)	100.00 (99.11)	100.00 (99.11)	100.00 (99.11)	100.00 (99.11)	100.00 (99.11)	100.00 (99.11)	100.00 (99.11)
vipA/tssB	Effector delivery system	100.00 (98.98)	100.00 (98.98)	100.00 (98.98)	100.00 (98.98)	100.00 (98.98)	100.00 (98.98)	100.00 (98.98)	100.00 (98.98)	100.00 (98.98)	100.00 (98.98)	100.00 (98.98)	100.00 (98.98)	100.00 (98.98)	100.00 (98.98)
vipB/tssC	Effector delivery system	100.00 (99.55)	100.00 (99.55)	100.00 (99.55)	100.00 (99.55)	100.00 (99.55)	100.00 (99.55)	100.00 (99.55)	100.00 (99.55)	100.00 (99.55)	100.00 (99.55)	100.00 (99.55)	100.00 (99.55)	100.00 (99.55)	100.00 (99.55)
yagV/ecpE	Adherence	100.00 (84.53)	100.00 (84.53)	100.00 (84.53)	100.00 (84.53)	100.00 (84.53)	100.00 (84.53)	100.00 (84.53)	100.00 (84.53)	100.00 (84.53)	100.00 (84.53)	100.00 (84.53)	100.00 (84.53)	100.00 (84.53)	100.00 (84.53)
yagW/ecpD	Adherence	100.00 (88.81)	100.00 (88.81)	100.00 (88.81)	100.00 (88.81)	100.00 (88.81)	100.00 (88.81)	100.00 (88.81)	100.00 (88.81)	100.00 (88.81)	100.00 (88.81)	100.00 (88.81)	100.00 (88.81)	100.00 (88.81)	100.00 (88.81)
yagX/ecpC	Adherence	99.96 (87.42)	99.96 (87.42)	99.96 (87.42)	99.96 (87.42)	99.96 (87.42)	99.96 (87.42)	99.96 (87.42)	99.96 (87.42)	99.96 (87.42)	99.96 (87.42)	99.96 (87.42)	99.96 (87.42)	99.96 (87.42)	99.96 (87.42)
yagY/ecpB	Adherence	100.00 (87.89)	100.00 (87.89)	100.00 (87.89)	100.00 (87.89)	100.00 (87.89)	100.00 (87.89)	100.00 (87.89)	100.00 (87.89)	100.00 (87.89)	100.00 (87.89)	100.00 (87.89)	100.00 (87.89)	100.00 (87.89)	100.00 (87.89)
yagZ/ecpA	Adherence	99.32 (90.07)	99.32 (90.07)	99.32 (90.07)	99.32 (90.07)	99.32 (90.07)	99.32 (90.07)	99.32 (90.07)	99.32 (90.07)	99.32 (90.07)	99.32 (90.07)	99.32 (90.07)	99.32 (90.07)	99.32 (90.07)	99.32 (90.07)
ybtA	Nutritional/Metabolic factor	100.00 (99.90)	100.00 (99.90)	100.00 (99.90)	100.00 (99.90)	100.00 (99.90)	100.00 (99.90)	100.00 (99.90)	100.00 (99.90)	100.00 (99.90)	100.00 (99.90)	100.00 (99.90)	100.00 (99.90)	100.00 (99.90)	100.00 (99.90)
ybtE	Nutritional/Metabolic factor	100.00 (99.94)	100.00 (99.94)	100.00 (99.94)	100.00 (99.94)	100.00 (99.94)	100.00 (99.94)	100.00 (99.94)	100.00 (99.94)	100.00 (99.94)	100.00 (99.94)	100.00 (99.94)	100.00 (99.94)	100.00 (99.94)	100.00 (99.94)
ybtP	Nutritional/Metabolic factor	100.00 (99.83)	100.00 (99.83)	100.00 (99.83)	100.00 (99.83)	100.00 (99.83)	100.00 (99.83)	100.00 (99.83)	100.00 (99.83)	100.00 (99.83)	100.00 (99.83)	100.00 (99.83)	100.00 (99.83)	100.00 (99.83)	100.00 (99.83)
ybtQ	Nutritional/Metabolic factor	100.00 (99.94)	100.00 (99.94)	100.00 (99.94)	100.00 (99.94)	100.00 (99.94)	100.00 (99.94)	100.00 (99.94)	100.00 (99.94)	100.00 (99.94)	100.00 (99.94)	100.00 (99.94)	100.00 (99.94)	100.00 (99.94)	100.00 (99.94)
ybtS	Nutritional/Metabolic factor	100.00 (99.92)	100.00 (99.92)	100.00 (99.92)	100.00 (99.92)	100.00 (99.92)	100.00 (99.92)	100.00 (99.92)	100.00 (99.92)	100.00 (99.92)	100.00 (99.92)	100.00 (99.92)	100.00 (99.92)	100.00 (99.92)	100.00 (99.92)
ybtT	Nutritional/Metabolic factor	100.00 (99.25)	100.00 (99.25)	100.00 (99.25)	100.00 (99.25)	100.00 (99.25)	100.00 (99.25)	100.00 (99.25)	100.00 (99.25)	100.00 (99.25)	100.00 (99.25)	100.00 (99.25)	100.00 (99.25)	100.00 (99.25)	100.00 (99.25)
ybtU	Nutritional/Metabolic factor	100.00 (100.00)	100.00 (100.00)	100.00 (100.00)	100.00 (100.00)	100.00 (100.00)	100.00 (100.00)	100.00 (100.00)	100.00 (100.00)	100.00 (100.00)	100.00 (100.00)	100.00 (100.00)	100.00 (100.00)	100.00 (100.00)	100.00 (100.00)
ybtX	Nutritional/Metabolic factor	100.00 (99.92)	100.00 (99.92)	100.00 (99.92)	100.00 (99.92)	100.00 (99.92)	100.00 (99.92)	100.00 (99.92)	100.00 (99.92)	100.00 (99.92)	100.00 (99.92)	100.00 (99.92)	100.00 (99.92)	100.00 (99.92)	100.00 (99.92)
ykgK/ecpR	Adherence	100.00 (86.56)	100.00 (86.56)	100.00 (86.56)	100.00 (86.56)	100.00 (86.56)	100.00 (86.56)	100.00 (86.56)	100.00 (86.56)	100.00 (86.56)	100.00 (86.56)	100.00 (86.56)	100.00 (86.56)	100.00 (86.56)	100.00 (86.56)
